# Tissue geometry patterns epidermal stem cell fate in murine interfollicular skin

**DOI:** 10.64898/2026.11.01.763461

**Authors:** Shicong Xie, Jonathan Karin, Vanessa Lopez-Pajares, Katie Cockburn, Mor Nitzan, Jan M. Skotheim

## Abstract

How tissues maintain spatial patterns of stem cell renewal and differentiation despite continuous cellular turnover remains poorly understood. Here, we show that microscopic undulations of the dermal-epidermal junction (DEJ) are associated with distinct stem cell behaviors in the mouse epidermis. Using longitudinal intravital imaging and quantitative analysis of cell morphology and lineage dynamics, we find that local DEJ curvature predicts the subsequent fate of daughter cells up to three days before mother cell division. Cells residing in concave valleys preferentially produce proliferating descendants, whereas convex ridges are associated with increased differentiation. These spatial biases are reflected in the expression of stem- and differentiation-associated markers and accumulate into differences in long-term clonal expansion. Remarkably, DEJ geometry remains stable for weeks, persisting across multiple generations of epidermal cells. Moreover, human epidermal equivalents grown on devitalized dermis recapitulate the preferential retention of basal layer cells in valleys, indicating that living dermal cells are not required for this spatial organization. Our findings suggest that stable tissue architecture can pattern stem cell fate probabilities across generations, contributing to functional stem cell heterogeneity.
