## Supplementary material for "Tissue geometry patterns epidermal stem cell fate in murine interfollicular skin": Table S1

### Sheet: Sheet1
Feature name	Description, where necessary
Nuclear volume
Nuclear solidity	Nuclear volume / Volume of convex hull around nuclear shape
Nuclear height
Cell volume
Axial component	Eigenvalue of the principal moments of inertia most aligned with z-axis
Planar component 1	Eigenvalue of the principal moments of inertia
Planar component 2	Eigenvalue of the principal moments of inertia
Axial angle	Angle of the cell principal moment with respect to the z-axis
Planar angle	Angle of the cell principal moment with respect to the x-axis
Y
X
Nuclear centeredness	Distance between nuclear centroid and cell centroid
Mean H2B intensity	Mean intensity of H2B-Cerulean channel
Total H2B intensity	Total intensity of H2B-Cerulean channel
Apical area	Average area of the top three z-slices of the cell segmentation
Basal area	Average area of the bottom three z-slices of the cell segmentation
Basal orientation	Orientation of the 2D basal footprint with respect to x-axis
Basal eccentricity	Elliptical eccentricity of the 2D basal footprint
Middle area	Area of the middle z-slice of the cell segmentation
Cell height
Collagen orientation	Orientation of collagen fibril with respect to x-axis (first eigenvector of the gradient Jacobian)
Collagen coherence	How co-aligned the dermal collagen fibrils are below the current cell’s basal footprint (ratio of gradient Jacobian eigenvalues)
Collagen alignment to basal footprint	The cosine of the angle between the cell’s basal footprint orientation and the orientation of the collagen fibrils
Collagen intensity	Mean intensity of SHG channel 5 micron below the DEJ
NC ratio	Nuclear volume / Cell volume
DEJ height	Distance between cell centroid and the DEJ
Mean curvature 2um	Mean DEJ curvature (2um averaging radius)
Gaussian curvature 2um	Gaussian DEJ curvature (2um averaging radius)
Mean curvature 5um	Mean DEJ curvature (5um averaging radius)
Gaussian curvature 5um	Gaussian DEJ curvature (5um averaging radius)
Mean curvature 10um	Mean DEJ curvature (10um averaging radius)
Gaussian curvature 10um	Gaussian DEJ curvature (10um averaging radius)
Mean curvature 15um	Mean DEJ curvature (15um averaging radius)
Gaussian curvature 15um	Gaussian DEJ curvature (15um averaging radius)
Cell surface area
Nuclear surface area
Distance to closest non-keratinocyte
shcoeff_PC0	Morphology PCA, PC 0
shcoeff_PC1	Morphology PCA, PC 1
shcoeff_PC2	Morphology PCA, PC 2
shcoeff_PC3	Morphology PCA, PC 3
shcoeff_PC4	Morphology PCA, PC 4
shcoeff_PC5	Morphology PCA, PC 5
shcoeff_PC6	Morphology PCA, PC 6
shcoeff_PC7	Morphology PCA, PC 7
shcoeff_PC8	Morphology PCA, PC 8
Num basal neighbors
Mean distance to neighbors
Median distance to neighbors
Max distance to neighbors
Min distance to neighbors
Std distance to neighbors
Relative Nuclear volume
Relative Nuclear solidity
Relative Nuclear height
Relative Cell volume
Relative Axial component
Relative Planar component 1
Relative Planar component 2
Relative Axial angle
Relative Planar angle
Relative Nuclear centeredness
Relative Mean H2B intensity
Relative Total H2B intensity
Relative Apical area
Relative Basal area
Relative Basal orientation
Relative Basal eccentricity
Relative Middle area
Relative Cell height
Relative Collagen orientation
Relative Collagen coherence
Relative Collagen alignment to basal footprint
Relative Collagen intensity
Relative NC ratio
Relative DEJ height
Relative Mean curvature 2um
Relative Gaussian curvature 2um
Relative Mean curvature 5um
Relative Gaussian curvature 5um
Relative Mean curvature 10um
Relative Gaussian curvature 10um
Relative Mean curvature 15um
Relative Gaussian curvature 15um
Relative Cell surface area
Relative Nuclear surface area
Relative Distance to closest macrophage
Relative shcoeff_PC0
Relative shcoeff_PC1
Relative shcoeff_PC2
Relative shcoeff_PC3
Relative shcoeff_PC4
Relative shcoeff_PC5
Relative shcoeff_PC6
Relative shcoeff_PC7
Relative shcoeff_PC8
